# Pan-phylum *In Silico* Analyses of Nematode Endocannabinoid Signalling Systems Highlight Novel Opportunities for Parasite Drug Target Discovery

**DOI:** 10.1101/2022.03.09.483626

**Authors:** Bethany A. Crooks, Darrin McKenzie, Luke C. Cadd, Ciaran J. McCoy, Paul McVeigh, Nikki J. Marks, Aaron G. Maule, Angela Mousley, Louise E. Atkinson

## Abstract

The endocannabinoid signalling (ECS) system is a complex lipid signalling pathway that modulates diverse physiological processes in both vertebrate and invertebrate systems. In nematodes, knowledge of endocannabinoid (EC) biology is derived primarily from the free-living model species *Caenorhabditis elegans,* where ECS has been linked to key aspects of nematode biology. The conservation and complexity of nematode ECS beyond *C. elegans* is largely uncharacterised, undermining the understanding of ECS biology in nematodes including species with key importance to human, veterinary and plant health. In this study we exploited publicly available omics datasets, *in silico* bioinformatics and phylogenetic analyses to examine the presence, conservation and life-stage expression profiles of EC-effectors across phylum Nematoda. Our data demonstrate that: (i) ECS is broadly conserved across phylum Nematoda, including in therapeutically and agriculturally relevant species; (ii) EC-effectors appear to display clade and lifestyle-specific conservation patterns; (iii) filarial species possess a reduced EC-effector complement; (iv) there are key differences between nematode and vertebrate EC-effectors; (v) life stage-, tissue- and sex-specific EC-effector expression profiles suggest a role for ECS in therapeutically relevant parasitic nematodes. These data also highlight putative novel targets for anthelmintic therapies. To our knowledge, this study represents the most comprehensive characterisation of ECS pathways in phylum Nematoda and inform our understanding of nematode ECS complexity. Fundamental knowledge of nematode ECS systems will seed follow-on functional studies in key nematode parasites to underpin novel drug target discovery efforts.

**CONTRIBUTION TO THE FIELD:** This manuscript reports the in silico characterisation of endocannabinoid (EC) signalling pathways across the nematode phylum. The physiological relevance and therapeutic potential of EC signalling in higher organisms has received significant attention. In contrast much of our knowledge on EC signalling in nematodes has been derived from the free-living nematode *Caenorhabditis elegans* where the EC signalling system appears to play key roles in nematode biology and features GPCRs distinct from vertebrate cannabinoid receptors. Unfortunately, the configuration and broader biological significance of EC signalling pathways across the nematode phylum, including in parasites of agricultural, veterinary and medical significance, remains unknown. The *in silico* exploration of the nematode EC signalling system reported here will provide baseline data on novel neuronal signalling pathways to seed future drug target discovery pipelines for parasites.
