## Supplementary material for "Pan-phylum *In Silico* Analyses of Nematode Endocannabinoid Signalling Systems Highlight Novel Opportunities for Parasite Drug Target Discovery": File SI 1

### Sheet: Sheet1
EC Protein		C. elegans WBP Gene ID		C. briggsae WBP Gene ID		C. brenneri WBP Gene ID		C. japonica WBP Gene ID		C. remanei WBP Gene ID
ABHD-5		WBGene00016506		WBGene00030548		WBGene00161947		WBGene00124369		WBGene00057986
MAGL		WBGene00022392		WBGene00030370		WBGene00148178		WBGene00133004		WBGene00052660
DAGL		WBGene00018364		WBGene00035528		WBGene00153681		WBGene00121267		WBGene00064865
FAAH-1		WBGene00015047		WBGene00024780		WBGene00144832		WBGene00125637		WBGene00059433
FAAH-2		WBGene00015048		WBGene00024779		WBGene00144832		WBGene00137878		WBGene00059432
FAAH-3		WBGene00019068		WBGene00042142		WBGene00159674		WBGene00122781		WBGene00067759
FAAH-4		WBGene00013232		WBGene00034089		WBGene00152296		WBGene00127442		WBGene00063008
NAPE-1		WBGene00021371		WBGene00030109		WBGene00157319		WBGene00138084		WBGene00059149
NAPE-2		WBGene00021370		WBGene00030109		WBGene00157319		WBGene00138084		WBGene00059149
NHR-49		WBGene00003639		WBGene00026621		WBGene00159474		WBGene00134655		WBGene00057254
NPR-9		WBGene00013974		WBGene00037010		WBGene00141849		WBGene00133598		WBGene00058304
NPR-19		WBGene00015364		WBGene00029982		WBGene00158412		WBGene00126073		WBGene00060242
NPR-32		WBGene00013782		WBGene00026452		WBGene00145209		WBGene00127983		WBGene00061380
OCR-2		WBGene00003839		WBGene00024791		WBGene00175073		WBGene00130002		WBGene00059446
OCTR-1		WBGene00006411		WBGene00035124		WBGene00142921		WBGene00134853		WBGene00051649
SER-4		WBGene00004779		WBGene00035445		WBGene00148193		WBGene00135095		WBGene00062007
