## Supplementary material for "Pan-phylum *In Silico* Analyses of Nematode Endocannabinoid Signalling Systems Highlight Novel Opportunities for Parasite Drug Target Discovery": File SI 2

### Sheet: Genome Accessions
Nematode Species		Genome BioProject ID(s)		Citation				CEGMA		BUSCO
								0 50 100		0 50 100
Soboliphyme baturini		PRJEB516		(Wellcome Sanger Institute. 2018)				●●●●●●●		●●●●
Romanomermis culicivorax		PRJEB1358		(Schiffer et al. 2013)				●●●●●●●●		●●●
Trichinella britovi		PRJNA257433		(Korhonen et al. 2016)				●●●●●●●●●●		●●●●●●●●●
Trichinella murrelli		PRJNA257433		(Korhonen et al. 2016)				●●●●●●●●●●		●●●●●●●●●
Trichinella nativa		PRJNA179527		(McDonnell Genome Institute. 2017)				●●●●●●●●●●		●●●●●●●●
		PRJNA257433		(Korhonen et al. 2016)				●●●●●●●●●●		●●●●●●●●
Trichinella nelsoni		PRJNA257433		(Korhonen et al. 2016)				●●●●●●●●●●		●●●●●●●●●
Trichinella papuae		PRJNA257433		(Korhonen et al. 2016)				●●●●●●●●●●		●●●●●●●
Trichinella patagoniensis		PRJNA257433		(Korhonen et al. 2016)				●●●●●●●●●●		●●●●●●●●●
Trichinella pseudospiralis		PRJNA257433		(Korhonen et al. 2016)				●●●●●●●●●●		●●●●●●●●
Trichinella spiralis		PRJNA12603		(Mitreva et al. 2011) (Thompson et al., 2017)				●●●●●●●●●●		●●●●●●●●●
		PRJNA257433		(Korhonen et al. 2016)				●●●●●●●●●●		●●●●●●●●●
Trichinella sp. T6		PRJNA257433		(Korhonen et al. 2016)				●●●●●●●●●●		●●●●●●●●●
Trichinella sp. T8		PRJNA257433		(Korhonen et al. 2016)				●●●●●●●●●●		●●●●●●●●●
Trichinella sp. T9		PRJNA257433		(Korhonen et al. 2016)				●●●●●●●●●●		●●●●●●●●●
Trichinella zimbabwensis		PRJNA257433		(Korhonen et al. 2016)				●●●●●●●●●●		●●●●●●●●●
Trichuris muris		PRJEB126		(Wellcome Sanger Institute, 2019)				●●●●●●●●●		●●●●●●●
Trichuris suis		PRJNA179528		(McDonnell Genome Institute. 2014)				●●●●●●●●●●		●●●●●●●
		PRJNA208415		(Jex et al. 2014)				●●●●●●●●●●		●●●●●●●
		PRJNA208416		(Jex et al. 2014)				●●●●●●●●●●		●●●●●●●
Trichuris trichiura		PRJEB535		(Wellcome Sanger Institute. 2014e)				●●●●●●●●●		●●●●●●●
Plectus sambesii		PRJNA390260		(MRC London Institute of Medical Sciences. 2017)				●●●●●●●●●		●●●●●●●●
Anisakis simplex		PRJEB496		(Wellcome Sanger Institute. 2018a)				●●●●●●●		●●●●●
Ascaris lumbricoides		PRJEB4950		(Wellcome Sanger Institute. 2014b)				●●●●●●●●●		●●●●●●●●
Ascaris suum		PRJNA62057		(Wang et al. 2011)				●●●●●●●●●		●●●●●●●●●
		PRJNA80881		(Jex et al. 2011)				●●●●●●●●●		●●●●●●●●●
Parascaris equorum		PRJEB514		(Wellcome Sanger Institute. 2014c)				●		●
Parascaris univalens		PRJNA386823		(Wang et al. 2017)				●●●●●●●●●		●●●●●●●●●
Toxocara canis		PRJEB533		(Wellcome Sanger Institute. 2018n)				●●●●●●●●●		●●●●●●●●
		PRJNA248777		(Zhu et al. 2015)				●●●●●●●●●		●●●●●●●●
Dracunculus medinensis		PRJEB500		(Wellcome Sanger Institute. 2018d)				●●●●●●●●●●		●●●●●●●●●
Acanthocheilonema viteae		PRJEB1697		(University of Edinburgh, 2013a)				●●●●●●●●●●		●●●●●●●●●
Brugia malayi		PRJNA10729		(Ghedin et al. 2007)				●●●●●●●●●●		●●●●●●●●●●
Brugia pahangi		PRJEB497		(Wellcome Sanger Institute, 2018b)				●●●●●●●●●●		●●●●●●●●●●
Brugia timori		PRJEB4663		(Wellcome Sanger Institute, 2018c)				●●●●●●		●●●●●
Dirofilaria immitis		PRJEB1797		(Godel et al. 2012)				●●●●●●●●●●		●●●●●●●●●
Elaeophora elaphi		PRJEB502		(Wellcome Sanger Institute, 2013a)				●●●●●●●●●		●●●●●●●●●
Litomosoides sigmodontis		PRJEB3075		(University of Edinburgh, 2013c)				●●●●●●●●●●		●●●●●●●●●
Loa loa		PRJNA246086		(Institute for Genome Science, 2014)				●●●●●●●●●●		●●●●●●●●●●
		PRJNA37757		(Broad Institute, 2010)				●●●●●●●●●●		●●●●●●●●●●
Onchocerca flexuosa		PRJEB512		(Wellcome Sanger Institute, 2018l)				●●●●●●		●●●●●●
		PRJNA230512		(The Genome Institute, 2017)				●●●●●●		●●●●●●
Onchocerca ochengi		PRJEB1204		(Wellcome Sanger Institute, 2016)				●●●●●●●●●		●●●●●●●●●
		PRJEB1465		(University of Edinburgh, 2013)				●●●●●●●●●		●●●●●●●●●
Onchocerca volvulus		PRJEB513		(Wellcome Sanger Institute, 2013b)				●●●●●●●●●●		●●●●●●●●●●
Wuchereria bancrofti		PRJEB536		(Wellcome Sanger Institute, 2018o)				●●●●●●●●●		●●●●●●●●
		PRJNA275548		(Small et al. 2019)				●●●●●●●●●		●●●●●●●●
Enterobius vermicularis		PRJEB503		(Wellcome Sanger Institute, 2018e)				●●●●●●●●●●		●●●●●●●●
Syphacia muris		PRJEB524		(Wellcome Sanger Institute. 2014d)				●●●●●●●●●●		●●●●●●●●
Gongylonema pulchrum		PRJEB505		(Wellcome Sanger Institute, 2018k)				●●●●●●		●●●
Thelazia callipaeda		PRJEB1205		(Wellcome Sanger Institute, 2018m)				●●●●●●●●●●		●●●●●●●●●
Ancylostoma caninum		PRJNA72585		(McDonnell Genome Institute. 2018)				●●●●●●●●●		●●●●●●●●
Ancylostoma ceylanicum		PRJNA231479		(Schwarz et al. 2015)				●●●●●●●●●●		●●●●●●●●●
		PRJNA72583		(McDonnell Genome Institute. 2013)				●●●●●●●●●●		●●●●●●●●●
Ancylostoma duodenale		PRJNA72581		(McDonnell Genome Institute. 2015)				●●●●●●●●●		●●●●●●
Necator americanus		PRJNA72135		(Tang et al. 2014)				●●●●●●●●●		●●●●●●●●
Micoletzkya japonica		PRJEB27334		(Prabh et al. 2018)				●●●●●●●●●●		●●●●●●●●●
Parapristionchus giblindavisi		PRJEB27334		(Prabh et al. 2018)				●●●●●●●●●		●●●●●●●
Pristionchus arcanus		PRJEB27334		(Prabh et al. 2018)				●●●●●●●●●●		●●●●●●●●●
Pristionchus entomophagus		PRJEB27334		(Prabh et al. 2018)				●●●●●●●●●		●●●●●●●●●
Pristionchus expectatus		PRJEB24288		(Rödelsperger et al. 2014) (Kanzaki et al. 2012)				●●●●●●●●●		●●●●●●●●●
Pristionchus fissidentatus		PRJEB27334		(Prabh et al. 2018)				●●●●●●●●●		●●●●●●●●●
Pristionchus japonicus		PRJEB27334		(Prabh et al. 2018)				●●●●●●●●●		●●●●●●●●●
Pristionchus maxplancki		PRJEB27334		(Prabh et al. 2018)				●●●●●●●●●		●●●●●●●●●
Pristionchus mayeri		PRJEB27334		(Prabh et al. 2018)				●●●●●●●●●		●●●●●●●●●
Pristionchus pacificus		PRJNA12644		(Dieterich et al. 2008) (Rödelsperger et al. 2017)				●●●●●●●●●		●●●●●●●●●
Angiostrongylus cantonensis		PRJEB493		(Wellcome Sanger Institute. 2014a)				●●●●●●●●●		●●●●●●●
		PRJNA350391		(Xu et al. 2019)				●●●●●●●●●		●●●●●●●
Angiostrongylus costaricensis		PRJEB494		(Wellcome Sanger Institute, 2018)				●●●●●●●●●●		●●●●●●●●
Caenorhabditis angaria		PRJNA51225		(Mortazavi et al. 2010)				●●●●●●●●		●●●●●●●●
Caenorhabditis brenneri		PRJNA20035		(Washington University Genome Sequencing Centre, 2007)				●●●●●●●●●●		●●●●●●●●●●
Caenorhabditis briggsae		PRJNA10731		(Stein et al. 2003)				●●●●●●●●●●		●●●●●●●●●●
Caenorhabditis elegans		PRJNA13758		(C. elegans Sequencing Consortium, 1998)				●●●●●●●●●●		●●●●●●●●●●
Caenorhabditis inopinata		PRJDB5687		(University of Miyazaki, 2017)				●●●●●●●●●●		●●●●●●●●●●
Caenorhabditis japonica		PRJNA12591		(Washington University, 2008)				●●●●●●●●●●		●●●●●●●●●●
Caenorhabditis latens		PRJNA248912		(University of Oregon, 2017)				●●●●●●●●●●		●●●●●●●●●●
Caenorhabditis nigoni		PRJNA384657		(Yin et al. 2018)				●●●●●●●●●●		●●●●●●●●●●
Caenorhabditis remanei		PRJNA248909		(Fierst et al. 2015)				●●●●●●●●●●		●●●●●●●●●●
Caenorhabditis sinica		PRJNA194557		(University of Edinburgh, 2013b)				●●●●●●●●●●		●●●●●●●●●
Caenorhabditis tropicalis		PRJNA53597		(Washington University School of Medicine, 2011)				●●●●●●●●●●		●●●●●●●●●●
Diploscapter coronatus		PRJDB3143		(Hiraki et al. 2017)				●●●●●●●●●●		●●●●●●●●●
Diploscapter pachys		PRJNA280107		(Fradin et al. 2017)				●●●●●●●●●●		●●●●●●●●●
Mesorhabditis belari		PRJEB30104		(Unknown, 2019)				●●●●●●●●●		●●●●●●●●
Oscheius tipulae		PRJEB15512		(Besnard et al. 2017)				●●●●●●●●●●		●●●●●●●●●
		PRJNA644888		(Gonzalez de la Rosa et al. 2021)				●●●●●●●●●●		●●●●●●●●●
Cylicostephanus goldi		PRJEB498		(Wellcome Sanger Institute, 2018f)				●●		●
Heterorhabditis bacteriophora		PRJNA13977		(Bai et al. 2013)				●●●●●●●●●●		●●●●●●●●●
Oesophagostomum dentatum		PRJNA72579		(The Genome Institute, 2014)				●●●●●●●		●●●●●
Strongylus vulgaris		PRJEB531		(Wellcome Sanger Institute, 2018j)				●●●●		●●
Dictyocaulus viviparus		PRJEB5116		(University of Edinburgh, 2014)				●●●●●●●●●●		●●●●●●●
		PRJNA72587		(McNulty et al. 2016)				●●●●●●●●●●		●●●●●●●
Haemonchus contortus		PRJEB506		(Laing et al. 2013) (Doyle et al. 2020)				●●●●●●●●●		●●●●●●●
		PRJNA205202		(Schwarz et al. 2013)				●●●●●●●●●		●●●●●●●
Haemonchus placei		PRJEB509		(Wellcome Sanger Institute, 2018g)				●●●●●●●●●		●●●●●●●●
Heligmosomoides polygyrus		PRJEB1203		(Wellcome Sanger Institute, 2018h)				●●●●●●●●		●●●●●●●●
		PRJEB15396		(University of Edinburgh, 2016)				●●●●●●●●		●●●●●●●●
Nippostrongylus brasiliensis		PRJEB511		(Wellcome Sanger Institute, 2018i)				●●●●●●●●●		●●●●●●●●
Teladorsagia circumcincta		PRJNA72569		(Palevich et al. 2020)				●●●●●●●●		●●●●●●●
Bursaphelenchus xylophilus		PRJEA64437		(Kikuchi et al. 2011)				●●●●●●●●●●		●●●●●●●●
		PRJEB40022		(Dayi et al. 2020)				●●●●●●●●●●		●●●●●●●●
Panagrellus redivivus		PRJNA186477		(Srinivasan et al. 2013)				●●●●●●●●●●		●●●●●●●●
Halicephalobus mephisto		PRJNA528747		(American University, 2019)				●●●●●●●●●●		●●●●●●●●
Parastrongyloides trichosuri		PRJEB515		(Hunt et al. 2016)				●●●●●●●●●●		●●●●●●●●
Rhabditophanes sp. KR3021		PRJEB1297		(Hunt et al. 2016)				●●●●●●●●●●		●●●●●●●
Steinernema carpocapsae		PRJNA202318		(Dillman et al. 2015) (Serra et al. 2019)				●●●●●●●●●●		●●●●●●●●●
Steinernema feltiae		PRJNA204661		(Dillman et al. 2015)				●●●●●●●●●●		●●●●●●●●●
		PRJNA353610		(Fu et al. 2020)				●●●●●●●●●●		●●●●●●●●●
Steinernema glaseri		PRJNA204943		(Dillman et al. 2015)				●●●●●●●●●●		●●●●●●●●
Steinernema monticolum		PRJNA205067		(Dillman et al. 2015)				●●●●●●●●●●		●●●●●●●●
Steinernema scapterisci		PRJNA204942		(Dillman et al. 2015)				●●●●●●●●●●		●●●●●●●●●
Strongyloides papillosus		PRJEB525		(Hunt et al. 2016)				●●●●●●●●●●		●●●●●●●●
Strongyloides ratti		PRJEB125		(Hunt et al. 2016)				●●●●●●●●●●		●●●●●●●●
Strongyloides stercoralis		PRJEB528		(Hunt et al. 2016)				●●●●●●●●●●		●●●●●●●●
Strongyloides venezuelensis		PRJEB530		(Hunt et al. 2016)				●●●●●●●●●●		●●●●●●●
Acrobeloides nanus		PRJEB26554		(Schiffer et al. 2018)				●●●●●●●●●		●●●●●●●●
Ditylenchus destructor		PRJNA312427		(Zheng et al. 2016)				●●●●●●●●●		●●●●●●●●
Ditylenchus dipsaci		PRJNA498219		(Mimee et al. 2019)				●●●●●●●●●		●●●●●
Globodera pallida		PRJEB123		(Cotton et al. 2014)				●●●●●●●●		●●●●
Globodera rostochiensis		PRJEB13504		(Eves-van den Akker et al. 2016)				●●●●●●●●●●		●●●●●●
Heterodera glycines		PRJNA381081		(Iowa State University, 2019)				●●●●●●●●●		●●●●●
Meloidogyne arenaria		PRJEB8714		(Blanc-Mathieu et al. 2017)				●●●●●●●●●		●●●●●●
Meloidogyne enterolobii		PRJNA340324		(Szitenberg et al. 2017)				●●●●●●●●		●●●●●
Meloidogyne floridensis		PRJEB6016		(University of Edinburgh, 2014)				●●●●●●●●		●●●●●
		PRJNA340324		(Szitenberg et al. 2017)				●●●●●●●		●●●●
Meloidogyne graminicola		PRJNA411966		(Somvanshi et al. 2021)				●●●●●●●●		●●●●
Meloidogyne hapla		PRJNA29083		(Opperman et al. 2008)				●●●●●●●●●		●●●●●●
Meloidogyne incognita		PRJEB8714		(Blanc-Mathieu et al. 2017)				●●●●●●●●●		●●●●●●
		PRJNA340324		(Szitenberg et al. 2017)				●●●●●●●●●		●●●●●●
Meloidogyne javanica		PRJEB8714		(Blanc-Mathieu et al. 2017)				●●●●●●●●●		●●●●●●
		PRJNA340324		(Szitenberg et al. 2017)				●●●●●●●●●		●●●●●●
References
American University 2019. Genomic analysis of a subterrestrial nematode, Halicephalobus mephisto.
Bai, X., Adams, B. J., Ciche, T. A., Clifton, S., Gaugler, R., Kim, K.-S., Spieth, J., Sternberg, P. W., Wilson, R. K. & Grewal, P. S. 2013. A lover and a fighter: the genome sequence of an entomopathogenic nematode Heterorhabditis bacteriophora. PloS one, 8, e69618.
Besnard, F., Koutsovoulos, G., Dieudonné, S., Blaxter, M. & Félix, M.-A. 2017. Toward universal forward genetics: using a draft genome sequence of the nematode Oscheius tipulae to identify mutations affecting vulva development. Genetics, 206, 1747-1761.
Blanc-Mathieu, R., Perfus-Barbeoch, L., Aury, J.-M., Da Rocha, M., Gouzy, J., Sallet, E., Martin-Jimenez, C., Bailly-Bechet, M., Castagnone-Sereno, P. & Flot, J.-F. 2017. Hybridization and polyploidy enable genomic plasticity without sex in the most devastating plant-parasitic nematodes. PLoS genetics, 13, e1006777.
Broad Institute 2010. Loa loa genome.
Caenorhabditis Elegans Sequencing Consortium 1998. Genome sequence of the nematode C. elegans: a platform for investigating biology. Science, 282, 2018.
Cotton, J. A., Lilley, C. J., Jones, L. M., Kikuchi, T., Reid, A. J., Thorpe, P., Tsai, I. J., Beasley, H., Blok, V. & Cock, P. J. 2014. The genome and life-stage specific transcriptomes of Globodera pallida elucidate key aspects of plant parasitism by a cyst nematode. Genome biology, 15, 1-17.
Dayi, M., Sun, S., Maeda, Y., Tanaka, R., Yoshida, A., Tsai, I. J. & Kikuchi, T. 2020. Nearly complete genome assembly of the pinewood nematode Bursaphelenchus xylophilus strain Ka4C1. Microbiology Resource Announcements, 9, e01002-20.
Dieterich, C., Clifton, S. W., Schuster, L. N., Chinwalla, A., Delehaunty, K., Dinkelacker, I., Fulton, L., Fulton, R., Godfrey, J. & Minx, P. 2008. The Pristionchus pacificus genome provides a unique perspective on nematode lifestyle and parasitism. Nature genetics, 40, 1193-1198.
Dillman, A. R., Macchietto, M., Porter, C. F., Rogers, A., Williams, B., Antoshechkin, I., Lee, M.-M., Goodwin, Z., Lu, X. & Lewis, E. E. 2015. Comparative genomics of Steinernema reveals deeply conserved gene regulatory networks. Genome biology, 16, 200.
Doyle, S. R., Tracey, A., Laing, R., Holroyd, N., Bartley, D., Bazant, W., Beasley, H., Beech, R., Britton, C. & Brooks, K. 2020. Genomic and transcriptomic variation defines the chromosome-scale assembly of Haemonchus contortus, a model gastrointestinal worm. Communications biology, 3, 1-16.
Eves-Van Den Akker, S., Laetsch, D. R., Thorpe, P., Lilley, C. J., Danchin, E. G., Da Rocha, M., Rancurel, C., Holroyd, N. E., Cotton, J. A. & Szitenberg, A. 2016. The genome of the yellow potato cyst nematode, Globodera rostochiensis, reveals insights into the basis of parasitism and virulence. Genome biology, 17, 1-23.
Fierst, J. L., Willis, J. H., Thomas, C. G., Wang, W., Reynolds, R. M., Ahearne, T. E., Cutter, A. D. & Phillips, P. C. 2015. Correction: Reproductive Mode and the Evolution of Genome Size and Structure in Caenorhabditis Nematodes. PLoS genetics, 11, e1005497.
Fradin, H., Kiontke, K., Zegar, C., Gutwein, M., Lucas, J., Kovtun, M., Corcoran, D. L., Baugh, L. R., Fitch, D. H. & Piano, F. 2017. Genome architecture and evolution of a unichromosomal asexual nematode. Current Biology, 27, 2928-2939. e6.
Fu, Z., Li, Y., Elling, A. A. & Snyder, W. E. 2020. A draft genome of a field-collected Steinernema feltiae strain NW. Journal of nematology, 52.
Ghedin, E., Wang, S., Spiro, D., Caler, E., Zhao, Q., Crabtree, J., Allen, J. E., Delcher, A. L., Guiliano, D. B. & Miranda-Saavedra, D. 2007. Draft genome of the filarial nematode parasite Brugia malayi. Science, 317, 1756-1760.
Godel, C., Kumar, S., Koutsovoulos, G., Ludin, P., Nilsson, D., Comandatore, F., Wrobel, N., Thompson, M., Schmid, C. D. & Goto, S. 2012. The genome of the heartworm, Dirofilaria immitis, reveals drug and vaccine targets. The FASEB Journal, 26, 4650-4661.
Gonzalez De La Rosa, P. M., Thomson, M., Trivedi, U., Tracey, A., Tandonnet, S. & Blaxter, M. 2021. A telomere-to-telomere assembly of Oscheius tipulae and the evolution of rhabditid nematode chromosomes. G3, 11, 1-17.
Hiraki, H., Kagoshima, H., Kraus, C., Schiffer, P. H., Ueta, Y., Kroiher, M., Schierenberg, E. & Kohara, Y. 2017. Genome analysis of Diploscapter coronatus: insights into molecular peculiarities of a nematode with parthenogenetic reproduction. BMC genomics, 18, 1-18.
Hunt, V. L., Tsai, I. J., Coghlan, A., Reid, A. J., Holroyd, N., Foth, B. J., Tracey, A., Cotton, J. A., Stanley, E. J. & Beasley, H. 2016. The genomic basis of parasitism in the Strongyloides clade of nematodes. Nature genetics, 48, 299-307.
Institute for Genome Science 2014. Loa loa genome.
Iowa State University 2019. Heterodera glycines isolate:TN10 Genome sequencing and assembly.
Jex, A. R., Liu, S., Li, B., Young, N. D., Hall, R. S., Li, Y., Yang, L., Zeng, N., Xu, X. & Xiong, Z. 2011. Ascaris suum draft genome. Nature, 479, 529-533.
Jex, A. R., Nejsum, P., Schwarz, E. M., Hu, L., Young, N. D., Hall, R. S., Korhonen, P. K., Liao, S., Thamsborg, S. & Xia, J. 2014. Genome and transcriptome of the porcine whipworm Trichuris suis. Nature genetics, 46, 701-706.
Kanzaki, N., Ragsdale, E. J., Herrmann, M., Mayer, W. E. & Sommer, R. J. 2012. Description of three Pristionchus species (Nematoda: Diplogastridae) from Japan that form a cryptic species complex with the model organism P. pacificus. Zoological science, 29, 403-417.
Kikuchi, T., Cotton, J. A., Dalzell, J. J., Hasegawa, K., Kanzaki, N., Mcveigh, P., Takanashi, T., Tsai, I. J., Assefa, S. A. & Cock, P. J. 2011. Genomic insights into the origin of parasitism in the emerging plant pathogen Bursaphelenchus xylophilus. PLoS pathogens, 7, e1002219.
Korhonen, P. K., Pozio, E., La Rosa, G., Chang, B. C., Koehler, A. V., Hoberg, E. P., Boag, P. R., Tan, P., Jex, A. R. & Hofmann, A. 2016. Phylogenomic and biogeographic reconstruction of the Trichinella complex. Nature communications, 7, 1-8.
Laing, R., Kikuchi, T., Martinelli, A., Tsai, I. J., Beech, R. N., Redman, E., Holroyd, N., Bartley, D. J., Beasley, H. & Britton, C. 2013. The genome and transcriptome of Haemonchus contortus, a key model parasite for drug and vaccine discovery. Genome biology, 14, 1-16.
McDonnell Genome Institute 2013. Ancylostoma ceylanicum Genome Sequencing.
McDonnell Genome Institute 2015. Ancylostoma duodenale Genome Sequencing.
McDonnell Genome Institute 2017. Trichinella nativa genome.
McDonnell Genome Institute 2018. Genome of the dog hookworm, Ancylostoma caninum.
Mcnulty, S. N., Strübe, C., Rosa, B. A., Martin, J. C., Tyagi, R., Choi, Y.-J., Wang, Q., Pepin, K. H., Zhang, X. & Ozersky, P. 2016. Dictyocaulus viviparus genome, variome and transcriptome elucidate lungworm biology and support future intervention. Scientific reports, 6, 20316.
Mimee, B., Lord, E., Véronneau, P.-Y., Masonbrink, R., Yu, Q. & Eves-Van Den Akker, S. 2019. The draft genome of Ditylenchus dipsaci. Journal of nematology, 51.
Mitreva, M., Jasmer, D. P., Zarlenga, D. S., Wang, Z., Abubucker, S., Martin, J., Taylor, C. M., Yin, Y., Fulton, L. & Minx, P. 2011. The draft genome of the parasitic nematode Trichinella spiralis. Nature genetics, 43, 228-235.
Mortazavi, A., Schwarz, E. M., Williams, B., Schaeffer, L., Antoshechkin, I., Wold, B. J. & Sternberg, P. W. 2010. Scaffolding a Caenorhabditis nematode genome with RNA-seq. Genome research, 20, 1740-1747.
Mrc London Institute of Medical Sciences 2017. Plectus sambesii genome.
Opperman, C. H., Bird, D. M., Williamson, V. M., Rokhsar, D. S., Burke, M., Cohn, J., Cromer, J., Diener, S., Gajan, J. & Graham, S. 2008. Sequence and genetic map of Meloidogyne hapla: A compact nematode genome for plant parasitism. Proceedings of the National Academy of Sciences, 105, 14802-14807.
Palevich, N., Maclean, P. H., Choi, Y.-J. & Mitreva, M. 2020. Characterization of the complete mitochondrial genomes of two sibling species of parasitic roundworms, Haemonchus contortus and Teladorsagia circumcincta. Frontiers in Genetics, 11, 1066.
Prabh, N., Roeseler, W., Witte, H., Eberhardt, G., Sommer, R. J. & Rödelsperger, C. 2018. Deep taxon sampling reveals the evolutionary dynamics of novel gene families in Pristionchus nematodes. Genome research, 28, 1664-1674.
Rödelsperger, C., Meyer, J. M., Prabh, N., Lanz, C., Bemm, F. & Sommer, R. J. 2017. Single-molecule sequencing reveals the chromosome-scale genomic architecture of the nematode model organism Pristionchus pacificus. Cell Reports, 21, 834-844.
Rödelsperger, C., Neher, R. A., Weller, A. M., Eberhardt, G., Witte, H., Mayer, W. E., Dieterich, C. & Sommer, R. J. 2014. Characterization of genetic diversity in the nematode Pristionchus pacificus from population-scale resequencing data. Genetics, 196, 1153-1165.
Schiffer, P. H., Kroiher, M., Kraus, C., Koutsovoulos, G. D., Kumar, S., Camps, J. I., Nsah, N. A., Stappert, D., Morris, K. & Heger, P. 2013. Major changes in the core developmental pathways of nematodes: Romanomermis culicivorax reveals the derived status of the Caenorhabditis elegans model. arXiv preprint arXiv:1303.4053.
Schiffer, P. H., Polsky, A. L., Cole, A. G., Camps, J. I., Kroiher, M., Silver, D. H., Grishkevich, V., Anavy, L., Koutsovoulos, G. & Hashimshony, T. 2018. The gene regulatory program of Acrobeloides nanus reveals conservation of phylum-specific expression. Proceedings of the National Academy of Sciences, 115, 4459-4464.
Schwarz, E. M., Hu, Y., Antoshechkin, I., Miller, M. M., Sternberg, P. W. & Aroian, R. V. 2015. The genome and transcriptome of the zoonotic hookworm Ancylostoma ceylanicum identify infection-specific gene families. Nature genetics, 47, 416.
Schwarz, E. M., Korhonen, P. K., Campbell, B. E., Young, N. D., Jex, A. R., Jabbar, A., Hall, R. S., Mondal, A., Howe, A. C. & Pell, J. 2013. The genome and developmental transcriptome of the strongylid nematode Haemonchus contortus. Genome biology, 14, 1-18.
Serra, L., Macchietto, M., Macias-Muñoz, A., Mcgill, C. J., Rodriguez, I. M., Rodriguez, B., Murad, R. & Mortazavi, A. 2019. Hybrid assembly of the genome of the entomopathogenic nematode Steinernema carpocapsae identifies the X-chromosome. G3: Genes, Genomes, Genetics, 9, 2687-2697.
Small, S. T., Labbé, F., Coulibaly, Y. I., Nutman, T. B., King, C. L., Serre, D. & Zimmerman, P. A. 2019. Human migration and the spread of the nematode parasite Wuchereria bancrofti. Molecular biology and evolution, 36, 1931-1941.
Somvanshi, V. S., Dash, M., Bhat, C. G., Budhwar, R., Godwin, J., Shukla, R. N., Patrignani, A., Schlapbach, R. & Rao, U. 2021. An improved draft genome assembly of Meloidogyne graminicola IARI strain using long-read sequencing. Gene, 145748.
Srinivasan, J., Dillman, A. R., Macchietto, M. G., Heikkinen, L., Lakso, M., Fracchia, K. M., Antoshechkin, I., Mortazavi, A., Wong, G. & Sternberg, P. W. 2013. The draft genome and transcriptome of Panagrellus redivivus are shaped by the harsh demands of a free-living lifestyle. Genetics, 193, 1279-1295.
Stein, L. D., Bao, Z., Blasiar, D., Blumenthal, T., Brent, M. R., Chen, N., Chinwalla, A., Clarke, L., Clee, C. & Coghlan, A. 2003. The genome sequence of Caenorhabditis briggsae: a platform for comparative genomics. PLoS biology, 1, e45.
Szitenberg, A., Salazar-Jaramillo, L., Blok, V. C., Laetsch, D. R., Joseph, S., Williamson, V. M., Blaxter, M. L. & Lunt, D. H. 2017. Comparative genomics of apomictic root-knot nematodes: hybridization, ploidy, and dynamic genome change. Genome biology and evolution, 9, 2844-2861.
Tang, Y. T., Gao, X., Rosa, B. A., Abubucker, S., Hallsworth-Pepin, K., Martin, J., Tyagi, R., Heizer, E., Zhang, X. & Bhonagiri-Palsikar, V. 2014. Genome of the human hookworm Necator americanus. Nature genetics, 46, 261-269.
The Genome Institute 2014. Oesophagostomum dentatum Genome Sequencing.
The Genome Institute 2017. Onchocerca flexuosa.
Thompson, P. C., Zarlenga, D. S., Liu, M.-Y. & Rosenthal, B. M. 2017. Long-read sequencing improves assembly of Trichinella genomes 10-fold, revealing substantial synteny between lineages diverged over 7 million years. Parasitology, 144, 1302-1315.
University of Edinburgh 2013a. Ancanthocheilonema viteae genome.
University of Edinburgh 2013b. Caenorhabditis sinica Genome sequencing.
University of Edinburgh 2013c. Litmosoides sigmodontis genome.
University of Edinburgh 2013d. Whole Genome Sequencing of cattle infecting nematode Onchocerca ochengi using the GAII platform.
University of Edinburgh 2014. Dictyocaulus viviparus genome sequencing.
University of Edinburgh 2016. Genome sequencing of Heligmosomoides polygyrus bakeri.
University of Miyazaki 2017. Caenorhabditis inopinata (sp. 34) genome sequencing project.
University of Oregon 2017. Caenorhabditis latens strain:PX534 Genome sequencing and assembly.
Unknown 2019. De novo genome assembly and annotation, identification of sex chromosomes, identification of SNPs of JU2817 and JU2859.
Wang, J., Czech, B., Crunk, A., Wallace, A., Mitreva, M., Hannon, G. J. & Davis, R. E. 2011. Deep small RNA sequencing from the nematode Ascaris reveals conservation, functional diversification, and novel developmental profiles. Genome research, 21, 1462-1477.
Wang, J., Gao, S., Mostovoy, Y., Kang, Y., Zagoskin, M., Sun, Y., Zhang, B., White, L. K., Easton, A. & Nutman, T. B. 2017. Comparative genome analysis of programmed DNA elimination in nematodes. Genome research, 27, 2001-2014.
Washington University 2008. Caenorhabditis japonica genome.
Washington University Genome Sequencing Center 2007. Caenorhabdidits brenneri genome - The Caenorhabditis brenneri Sequencing and Analysis Consortium.
Washington University School of Medicine 2011. Caenorhabditis tropicalis strain:JU1373 Genome sequencing and assembly.
Wellcome Sanger Institute 2013a. Elaeophora elaphi genome.
Wellcome Sanger Institute 2013b. Onchocera volvulus genome.
Wellcome Sanger Institute 2014a. Angiostrongylus cantonensis (rat lungworm) genome.
Wellcome Sanger Institute 2014b. Ascaris lumbricoides genome.
Wellcome Sanger Institute 2014c. Parascaris equorum genome.
Wellcome Sanger Institute 2014d. Syphacia muris genome.
Wellcome Sanger Institute 2014e. Trichuris trichiura genome.
Wellcome Sanger Institute 2016. Onchocerca ochengi genome.
Wellcome Sanger Institute 2018a. Anisakis simplex genome.
Wellcome Sanger Institute 2018b. Brugia pahangi genome.
Wellcome Sanger Institute 2018c. Brugia timori genome.
Wellcome Sanger Institute 2018d. Drancunculus medinensis genome.
Wellcome Sanger Institute 2018e. Enterobius vermicularis (human pinworm) genome.
Wellcome Sanger Institute 2018f. Genomic assembly of nematode Cylicostephanus goldi, as part of the 50 Helminth Genomes Initiative; sequencing of the parasitic worms that have the greatest impact on human, agricultural and veterinary disease and cause significant global health issues particularly in the developing world, or those used as model organisms.
Wellcome Sanger Institute 2018g. Genomic assembly of nematode Haemonchus placei, as part of the 50 Helminth Genomes Initiative; sequencing of the parasitic worms that have the greatest impact on human, agricultural and veterinary disease and cause significant global health issues particularly in the developing world, or those used as model organisms.
Wellcome Sanger Institute 2018h. Genomic assembly of nematode Heligmosomoides bakeri (formerly known as Heligmosomoides polygyrus bakeri), as part of the 50 Helminth Genomes Initiative; sequencing of the parasitic worms that have the greatest impact on human, agricultural and veterinary disease and cause significant global health issues particularly in the developing world, or those used as model…
Wellcome Sanger Institute 2018i. Genomic assembly of nematode Nippostrongylus brasiliensis, as part of the 50 Helminth Genomes Initiative; sequencing of the parasitic worms that have the greatest impact on human, agricultural and veterinary disease and cause significant global health issues particularly in the developing world, or those used as model organisms.
Wellcome Sanger Institute 2018j. Genomic assembly of nematode Strongylus vulgaris, as part of the 50 Helminth Genomes Initiative; sequencing of the parasitic worms that have the greatest impact on human, agricultural and veterinary disease and cause significant global health issues particularly in the developing world, or those used as model organisms.
Wellcome Sanger Institute 2018k. Gongylonema pulchrum genome.
Wellcome Sanger Institute 2018l. Onchocerca flexuosa genome.
Wellcome Sanger Institute 2018m. Thelazia callipaeda (thelaziosis nematode) genome.
Wellcome Sanger Institute 2018n. Toxocara canis genome.
Wellcome Sanger Institute 2018o. Wuchereria bancrofti genome.
Wellcome Sanger Institute 2019. Trichuris muris strain: Edinburgh genome.
Wellcome Trust Sanger Institute, W. G. C. 2018. Soboliphyme baturini genome assembly
Yin, D., Schwarz, E. M., Thomas, C. G., Felde, R. L., Korf, I. F., Cutter, A. D., Schartner, C. M., Ralston, E. J., Meyer, B. J. & Haag, E. S. 2018. Rapid genome shrinkage in a self-fertile nematode reveals sperm competition proteins. Science, 359, 55-61.
Zheng, J., Peng, D., Chen, L., Liu, H., Chen, F., Xu, M., Ju, S., Ruan, L. & Sun, M. 2016. The Ditylenchus destructor genome provides new insights into the evolution of plant parasitic nematodes. Proceedings of the Royal Society B: Biological Sciences, 283, 20160942.
Zhu, X.-Q., Korhonen, P. K., Cai, H., Young, N. D., Nejsum, P., Von Samson-Himmelstjerna, G., Boag, P. R., Tan, P., Li, Q. & Min, J. 2015. Genetic blueprint of the zoonotic pathogen Toxocara canis. Nature communications, 6, 1-8.

### Sheet: Transcriptome Accessions
Nematode Species		NCBI SRA Accessions		Data Type		Citation
Ancylostoma caninum		PRJNA72585		Lifestage-specific		(McDonnell Genome Institute, 2013)
Ancylostoma ceylanicum		PRJNA350405		Lifestage-specific		(Schwarz et al., 2015)
Angiostrongylus cantonensis		PRJNA231490		Lifestage-specific		(Xu et al., 2019)
Ascaris suum		PRJNA142041		Lifestage-specific		(Wang et al., 2011)
		PRJNA167264		Tissue-specific		(Rosa et al., 2014)
Brugia malayi		PRJEB2709		Lifestage-specific		(Choi et al., 2011)
Bursaphelenchus xylophilus		PRJDB3458		Lifestage-specific		(Cotton et al., 2016)
Caenorhabditis brenneri		PRJNA176858		Lifestage-specific		(Thomas et al., 2012)
Caenorhabditis briggsae		PRJNA176858		Lifestage-specific		(Thomas et al., 2012)
Caenorhabditis elegans		SRX11636		Lifestage-specific		(Stadler and Fire, 2011)
Caenorhabditis japonica		PRJNA176858		Lifestage-specific		(Thomas et al., 2012)
Caenorhabditis nigoni		PRJNA384658		Lifestage-specific		(Yin et al., 2018)
Caenorhabditis remanei		PRJNA176858		Lifestage-specific		(Thomas et al., 2012)
Dirofilaria immitis		PRJNA281132		Tissue-specific		(Luck et al., 2015)
Dictyocaulus viviparus		PRJNA72587		Lifestage-specific		(McNulty et al., 2016)
Globodera pallida		PRJEB2896		Lifestage-specific		(Wellcome Sanger Institute, 2013a)
Globodera rostochiensis		PRJNA274143		Lifestage-specific		(Sabeh et al., 2018)
Haemonchus contortus		PRJEB1360		Lifestage-specific		(Wellcome Sanger Institute, 2013b)
Meloidogyne incognita		PRJNA390559		Lifestage-specific		(Choi et al., 2017)
Oesophagostomum dentatum		PRJNA72579		Lifestage-specific		(Tyagi et al., 2015)
Onchocera volvulus		PRJEB2965		Lifestage-specific		(Wellcome Sanger Institute, 2013c)
Pristionchus pacifcus		PRJNA232381		Lifestage-specific		(Albritton et al., 2014)
Parascaris univalens		PRJNA388698		Tissue-specific		(Wang et al., 2017)
Steinernema carpocapsae		PRJNA283145		Lifestage-specific		(Dillman et al., 2015)
Steinernema feltiae		PRJNA283145		Lifestage-specific		(Dillman et al., 2015)
Strongyloides papillosus		PRJEB14543		Lifestage-specific		(Hunt et al., 2016)
Strongyloides ratti		PRJEB1376		Lifestage-specific		(Wellcome Sanger Institute, 2014)
Strongyloides stercoralis		PRJEB3116		Lifestage-specific		(Stoltzfus et al., 2012)
Strongyloides venezuelensis		PRJEB530		Lifestage-specific		(Hunt et al., 2016)
Toxocara canis		PRJNA248777		Tissue-specific		(Zhu et al., 2015)
Teladorsagia circumcincta		PRJEB7677		Lifestage-specific		(Wellcome Sanger Institute, 2015)
Trichuris muris		PRJEB1054		Lifestage-specific		(Wellcome Sanger Institute, 2013d)
Trichuris suis		PRJNA208415		Tissue-specific		(Jex et al., 2014)
References
Albritton, S. E., Kranz, A.-L., Rao, P., Kramer, M., Dieterich, C. & Ercan, S. 2014. Sex-biased gene expression and evolution of the x chromosome in nematodes. Genetics, 197, 865-883.
Choi, I., Subramanian, P., Shim, D., Oh, B.-J. & Hahn, B.-S. 2017. RNA-Seq of plant-parasitic nematode Meloidogyne incognita at various stages of its development. Frontiers in genetics, 8, 190.
Choi, Y.-J., Ghedin, E., Berriman, M., Mcquillan, J., Holroyd, N., Mayhew, G. F., Christensen, B. M. & Michalski, M. L. 2011. A deep sequencing approach to comparatively analyze the transcriptome of lifecycle stages of the filarial worm, Brugia malayi. PLoS neglected tropical diseases, 5.
Cotton, J. A., Steinbiss, S., Yokoi, T., Tsai, I. J. & Kikuchi, T. 2016. An expressed, endogenous Nodavirus-like element captured by a retrotransposon in the genome of the plant parasitic nematode Bursaphelenchus xylophilus. Scientific reports, 6, 1-8.
Dillman, A. R., Macchietto, M., Porter, C. F., Rogers, A., Williams, B., Antoshechkin, I., Lee, M.-M., Goodwin, Z., Lu, X. & Lewis, E. E. 2015. Comparative genomics of Steinernema reveals deeply conserved gene regulatory networks. Genome biology, 16, 200.
Hunt, V. L., Tsai, I. J., Coghlan, A., Reid, A. J., Holroyd, N., Foth, B. J., Tracey, A., Cotton, J. A., Stanley, E. J. & Beasley, H. 2016. The genomic basis of parasitism in the Strongyloides clade of nematodes. Nature genetics, 48, 299-307.
Jex, A. R., Nejsum, P., Schwarz, E. M., Hu, L., Young, N. D., Hall, R. S., Korhonen, P. K., Liao, S., Thamsborg, S. & Xia, J. 2014. Genome and transcriptome of the porcine whipworm Trichuris suis. Nature genetics, 46, 701-706.
Luck, A. N., Anderson, K. G., Mcclung, C. M., Verberkmoes, N. C., Foster, J. M., Michalski, M. L. & Slatko, B. E. 2015. Tissue-specific transcriptomics and proteomics of a filarial nematode and its Wolbachia endosymbiont. BMC genomics, 16, 920.
McDonnell Genome Institute 2018. Genome of the dog hookworm, Ancylostoma caninum.
McNulty, S. N., Strübe, C., Rosa, B. A., Martin, J. C., Tyagi, R., Choi, Y.-J., Wang, Q., Pepin, K. H., Zhang, X. & Ozersky, P. 2016. Dictyocaulus viviparus genome, variome and transcriptome elucidate lungworm biology and support future intervention. Scientific reports, 6, 20316.
Rosa, B. A., Jasmer, D. P. & Mitreva, M. 2014. Genome-wide tissue-specific gene expression, co-expression and regulation of co-expressed genes in adult nematode Ascaris suum. PLoS neglected tropical diseases, 8.
Sabeh, M., Duceppe, M.-O., St-Arnaud, M. & Mimee, B. 2018. Transcriptome-wide selection of a reliable set of reference genes for gene expression studies in potato cyst nematodes (Globodera spp.). PloS one, 13.
Schwarz, E. M., Hu, Y., Antoshechkin, I., Miller, M. M., Sternberg, P. W. & Aroian, R. V. 2015. The genome and transcriptome of the zoonotic hookworm Ancylostoma ceylanicum identify infection-specific gene families. Nature genetics, 47, 416.
Stadler, M. & Fire, A. 2011. Wobble base-pairing slows in vivo translation elongation in metazoans. Rna, 17, 2063-2073.
Stoltzfus, J. D., Minot, S., Berriman, M., Nolan, T. J. & Lok, J. B. 2012. RNAseq analysis of the parasitic nematode Strongyloides stercoralis reveals divergent regulation of canonical dauer pathways. PLoS neglected tropical diseases, 6.
Thomas, C. G., Li, R., Smith, H. E., Woodruff, G. C., Oliver, B. & Haag, E. S. 2012. Simplification and desexualization of gene expression in self-fertile nematodes. Current Biology, 22, 2167-2172.
Tyagi, R., Joachim, A., Ruttkowski, B., Rosa, B. A., Martin, J. C., Hallsworth-Pepin, K., Zhang, X., Ozersky, P., Wilson, R. K. & Ranganathan, S. 2015. Cracking the nodule worm code advances knowledge of parasite biology and biotechnology to tackle major diseases of livestock. Biotechnology advances, 33, 980-991.
Wang, J., Czech, B., Crunk, A., Wallace, A., Mitreva, M., Hannon, G. J. & Davis, R. E. 2011. Deep small RNA sequencing from the nematode Ascaris reveals conservation, functional diversification, and novel developmental profiles. Genome research, 21, 1462-1477.
Wang, J., Gao, S., Mostovoy, Y., Kang, Y., Zagoskin, M., Sun, Y., Zhang, B., White, L. K., Easton, A. & Nutman, T. B. 2017. Comparative genome analysis of programmed DNA elimination in nematodes. Genome research, 27, 2001-2014.
Wellcome Sanger Institute 2013a. Globodera pallida genome.
Wellcome Sanger Institute 2013b. Haemonchus contortus genome.
Wellcome Sanger Institute 2013c. Onchocera volvulus genome.
Wellcome Sanger Institute 2013d. Trichuris muris genome.
Wellcome Sanger Institute 2014. Strongyloides ratti genome.
Wellcome Sanger Institute 2015. Teladorsagia circumcincta genome.
Xu, L., Xu, M., Sun, X., Xu, J., Zeng, X., Shan, D., Yuan, D., He, P., He, W. & Yang, Y. 2019. The genetic basis of adaptive evolution in parasitic environment from the Angiostrongylus cantonensis genome. PLoS neglected tropical diseases, 13.
Yin, D., Schwarz, E. M., Thomas, C. G., Felde, R. L., Korf, I. F., Cutter, A. D., Schartner, C. M., Ralston, E. J., Meyer, B. J. & Haag, E. S. 2018. Rapid genome shrinkage in a self-fertile nematode reveals sperm competition proteins. Science, 359, 55-61.
Zhu, X.-Q., Korhonen, P. K., Cai, H., Young, N. D., Nejsum, P., Von Samson-Himmelstjerna, G., Boag, P. R., Tan, P., Li, Q. & Min, J. 2015. Genetic blueprint of the zoonotic pathogen Toxocara canis. Nature communications, 6, 1-8.
