## Supplementary material for "Pan-phylum *In Silico* Analyses of Nematode Endocannabinoid Signalling Systems Highlight Novel Opportunities for Parasite Drug Target Discovery": File SI 3

### Sheet: Sheet1
				ENDOCANNABINOID RECEPTORS							ENDOCANNABINOID ENZYMES
Clade/Species:		CEGMA	BUSCO	npr-9	npr-19	npr-32	nhr-49	octr-1	ser-4	ocr-2	nape-1/2	faah-1	faah-2	abhd-12	dagl-2
		0 50 100	0 50 100
2/I	Soboliphyme baturini	●●●●●●●	●●●●	SBAD_0000560201-mRNA-1	SBAD_0000379501-mRNA-1	SBAD_0000996901-mRNA-1		nRc.2.0.1.t25421-RA		SBAD_0000855901-mRNA-1		SBAD_0000469101-mRNA-1	SBAD_0000469101-mRNA-1		SBAD_0000200001-mRNA-1
	Romanomermis culicivorax	●●●●●●●●	●●●	nRc.2.0.1.t45990-RA	nRc.2.0.1.t36022-RA	nRc.2.0.1.g10923		T03_7477.1	nRc.2.0.1.g16361	nRc.2.0.1.t17338-RA	nRc.2.0.1.t33174-RA	nRc.2.0.1.t04646-RA	nRc.2.0.1.t04646-RA	nRc.2.0.1.t01822-RA	nRc.2.0.1.t07532-RA
	Trichinella britovi	●●●●●●●●●●	●●●●●●●●●	T03_10107.1	T03_996.1	T03_13082.1		T05_1858.1	T03_16234.1	T03_3511.1		T03_6058.1	T03_6058.1		T03_7737.1
	Trichinella murrelli	●●●●●●●●●●	●●●●●●●●●		T05_3316.1	T05_6400.1		T02_7125.1	T05_7659.1	T05_1053.1	T05_11533.3	T05_7858.1	T05_7858.1	T05_4981.1	T05_4712.1
	Trichinella nativa*	●●●●●●●●●●	●●●●●●●●		T02_14924.1	D917_05315			T02_12313.1	T02_15378.1	D917_07893	D917_03065	D917_03065	T02_9519.1	D917_00583
	Trichinella nelsoni	●●●●●●●●●●	●●●●●●●●●	T07_9005.1	T07_13997.1	T07_591.1		T10_10397.1	T07_7466.1	T07_8203.1		T07_115.1	T07_115.1	T07_13505.1	T07_253.1
	Trichinella papuae	●●●●●●●●●●	●●●●●●●		T10_9834.1	T10_9594.1		T12_7173.1	T10_10397.1	T10_5690.1	T10_7144.4	T10_12873.1	T10_11594.1	T10_6319.1	T10_12262.1
	Trichinella patagoniensis	●●●●●●●●●●	●●●●●●●●●	T12_453.1	T12_1009.1	T12_10360.1		T4A_14248.1	T12_12143.1	T12_5866.1	T12_4688.3	T12_14640.1	T12_14640.1	T12_2695.1	T12_7120.1
	Trichinella pseudospiralis*	●●●●●●●●●●	●●●●●●●●		T4A_10258.1	T4A_3844.1		T01_7754.1	T4A_13491.1	T4A_12858.1	T4A_6004.1	T4A_4185.1	T4A_4185.1	T4E_246.1	T4A_3134.1
	Trichinella spiralis*	●●●●●●●●●●	●●●●●●●●●		T01_255.1	Tsp_08177			T01_6151.1	T01_6834.1	T01_3723.2	T01_7760.1	T01_7760.1	T01_66.1	T01_8539.1
	Trichinella sp. T6	●●●●●●●●●●	●●●●●●●●●		T06_1505.1	T06_15187.1		T08_1609.1	T06_10602.1	T06_5882.1	T06_14539.1	T06_8809.1	T06_8809.1	T06_216.1	T06_10709.1
	Trichinella sp. T8	●●●●●●●●●●	●●●●●●●●●		T08_3210.1	T08_4384.1		T09_64.1	T08_5545.1	T08_15264.1	T08_2143.1	T08_7811.1	T08_7811.1	T08_5.1	T08_15709.1
	Trichinella sp. T9	●●●●●●●●●●	●●●●●●●●●		T09_1042.1	T09_6062.1		T11_4669.1	T09_15321.1	T09_7012.1	T09_6766.6	T09_6106.1	T09_6106.1		T09_4972.1
	Trichinella zimbabwensis	●●●●●●●●●●	●●●●●●●●●		T11_13678.1	T11_18531.1		TMUE_2000007816	T11_17330.1	T11_12388.1	T11_10211.1	T11_11188.1	T11_11188.1	T11_15192.1	T11_15252.1
	Trichuris muris	●●●●●●●●●	●●●●●●●	TMUE_2000009749.1	TMUE_0000000298			D918_02890	TMUE_2000007816	TMUE_2000007694	TMUE_2000006684	TMUE_3000012063	TMUE_3000012063	TMUE_2000006401	TMUE_2000007338
	Trichuris suis*	●●●●●●●●●●	●●●●●●●	M51300569	D918_07175			TTRE_0000261801-mRNA-1	D918_02890	D918_05961	D918_02761	D918_07800	D918_07800	D918_00246	D918_05653
	Trichuris trichiura	●●●●●●●●●	●●●●●●●	TTRE_0000676701	TTRE_0000441401-mRNA-1	TTRE_0000250601-mRNA-1		PSAMB.scaffold230size63538.g3755	TTRE_0000261801-mRNA-1	TTRE_0000867401-mRNA-1	TTRE_0000739701-mRNA-1	TTRE_0000032501-mRNA-1	TTRE_0000032501-mRNA-1	TTRE_0000719001-mRNA-1	TTRE_0000570001-mRNA-1
6/C	Plectus sambesii	●●●●●●●●●	●●●●●●●●	PSAMB.scaffold13494size2239.g35509	PSAMB.scaffold4920size13149.g25499	PSAMB.scaffold3725size17112.g22367		ASIM_0001390901-mRNA-1	PSAMB.scaffold1354size32622.g12704	PSAMB.scaffold1199size34479.g11706	PSAMB.scaffold2124size25205.g16593	PSAMB.scaffold14009size2037.g35799	PSAMB.scaffold14009size2037.g35799	PSAMB.scaffold1155size35176.g11420	PSAMB.scaffold11291size3461.g34023
8/ III	Anisakis simplex	●●●●●●●	●●●●●	ASIM_0001130901-mRNA-1	ASIM_0001391001-mRNA-1	ASIM_0001401801-mRNA-1	ASIM_0001009201	ALUE_0000770501-mRNA-1	ASIM_0001593601-mRNA-1	ASIM_0001143201-mRNA-1	ASIM_0001032101-mRNA-1	ASIM_0001374701-mRNA-1	ASIM_0001374701	ASIM_0001570601-mRNA-1	ASIM_0000302801-mRNA-1
	Ascaris lumbricoides	●●●●●●●●●	●●●●●●●●	ALUE_0000837401-mRNA-1	ALUE_0000770301-mRNA-1	ALUE_0001324001-mRNA-1	ALUE_0000342801		ALUE_0000763001-mRNA-1	ALUE_0000848301-mRNA-1	ALUE_0001636601-mRNA-1	ALUE_0000874801-mRNA-1	ALUE_0000874801-mRNA-1	ALUE_0001993201-mRNA-1	ALUE_0001415301-mRNA-1
	Ascaris suum*	●●●●●●●●●	●●●●●●●●●	GS_03094	GS_21069	GS_02219	GS_00284	AgB16X_g041_t01	AgB02_g118_t01	GS_18744	AgR059_g002_t01	AgR022_g096_t05	AgR022_g096_t05	AgR003_g003_t17	AgB11_g110_t02
	Parascaris equorum	●	●		PEQ_0000199501-mRNA-1		PEQ_0000836701-mRNA-1			PEQ_0000989501	PEQ_0000602301-mRNA-1	PgR003_g156_t02
	Parascaris univalens	●●●●●●●●●	●●●●●●●●●	PgR074X_g004_t03			PgR051X_g007_t01	Tcan_04645.1		PgR046_g062_t01	PgR024_g015_t01		PgR003_g156_t03	PgB08_g008_t01	PgR134_g007_t01
	Toxocara canis*	●●●●●●●●●	●●●●●●●●	Tcan_02977.1	Tcan_04643.1	Tcan_07850.1	Tcan_10228.1	DME_0000202101		Tcan_10753.1	Tcan_13765.1	Tcan_13260.1	Tcan_13260.1	Tcan_07546.1	Tcan_10457.1
	Dracunculus medinensis	●●●●●●●●●●	●●●●●●●●●	DME_0000379701-mRNA-1	DME_0000140301-mRNA-1	DME_0000208501-mRNA-1	DME_0000591901		DME_0000759101-mRNA-1	DME_0000975001-mRNA-1	DME_0000236901-mRNA-1	DME_0000555101-mRNA-1	DME_0000555101-mRNA-1	DME_0001054601-mRNA-1	DME_0000397801-mRNA-1
	Acanthocheilonema viteae	●●●●●●●●●●	●●●●●●●●●				nAv.1.0.1.t06948	Bm2086.1	nAv.1.0.1.t09589-RA	nAv.1.0.1.t06801-RA		nAv.1.0.1.g00507:nAv.1.0.1.t00507-RA	nAv.1.0.1.t00507-RA	nAv.1.0.1.t07736-RA	nAv.1.0.1.t00077-RA
	Brugia malayi	●●●●●●●●●●	●●●●●●●●●●		Bm1926	Bm17966	Bm4980	BPAG_0000990801-mRNA-1	Bm7828.1	Bm5691		Bm6873a.1		Bm9063.1	Bm4036.1
	Brugia pahangi	●●●●●●●●●	●●●●●●●●●		BPAG_0001288601-mRNA-1	BPAG_0001167101-mRNA-1	BPAG_0001069201-mRNA-1	BTMF_0001450701	BPAG_0000944701-mRNA-1	BPAG_0001305401-mRNA-1		BPAG_0000033601-mRNA-1		BPAG_0001302301-mRNA-1	BPAG_0000948601-mRNA-1
	Brugia timori	●●●●●●	●●●●●		BTMF_0001071801-mRNA-1	BTMF_0001262501-mRNA-1	BTMF_0000217201	nDi.2.2.2.t04543		BTMF_0001054101-mRNA-1					BTMF_0000839901-mRNA-1
	Dirofilaria immitis	●●●●●●●●●●	●●●●●●●●●		nDi.2.2.2.t04282		nDi.2.2.2.t06144	EEL_0000094301-mRNA-1	nDi.2.2.2.t04543	nDi.2.2.2.t07324		nDi.2.2.2.t05920			nDi.2.2.2.t06027
	Elaeophora elaphi	●●●●●●●●●	●●●●●●●●●		EEL_0000497701-mRNA-1 peptide	EEL_0000720201-mRNA-1	EEL_0000107401-mRNA-1	nLs.2.1.2.t02107-RA	EEL_0000094301-mRNA-1	EEL_0000489401-mRNA-1		EEL_0000830501-mRNA-1	EEL_0000830501-mRNA-1	EEL_0000694401-mRNA-1	EEL_0000608401-mRNA-1
	Litomosoides sigmodontis	●●●●●●●●●●	●●●●●●●●●		nLs.2.1.2.t01960-RA peptide			EFO21514.2	nLs.2.1.2.t02107-RA	nLs.2.1.2.t05991-RA		nLs.2.1.2.t08529-RA		nLs.2.1.2.t03807-RA	nLs.2.1.2.t00474-RA
	Loa loa*	●●●●●●●●●●	●●●●●●●●●●		EN70_919	EN70_6312	EFO19877.2	OFLC_0000069301-mRNA-1	EFO21514.2	EFO22755.2		EFO19311.2		EFO17202.2	EFO20525.2
	Onchocerca flexuosa*	●●●●●●	●●●●●●		X798_03723	OFLC_0000180401	OFLC_0000528301-mRNA-1	OOCN_0000621701-mRNA-1	OFLC_0000069301-mRNA-1	OFLC_0000065601-mRNA-1		X798_06164		OFLC_0001328201-mRNA-1
	Onchocerca ochengi*	●●●●●●●●●	●●●●●●●●●		OVOC5202	OOCN_0001208701-mRNA-1	OOCN_0000807801-mRNA-1	OVOC4364	OOCN_0000321001-mRNA-1			OOCN_0000771701-mRNA-1		OOCN_0000465401-mRNA-1	OOCN_0000159701-mRNA-1
	Onchocerca volvulus	●●●●●●●●●●	●●●●●●●●●●		WBA_0000355001-mRNA-1	OVOC4005	OVOC178		OVOC8136	OVOC6101b		OVOC4110		OVOC6006	OVOC7719
	Wuchereria bancrofti*	●●●●●●●●●	●●●●●●●●			WBA_0000355001-mRNA-1	WBA_0000374401-mRNA-1	EVEC_0000589401-mRNA-1	WBA_0001054501-mRNA-1	WBA_0000532801		WBA_0000602101-mRNA-1	WBA_0000602101	WBA_0000701201-mRNA-1	WBA_0000059201-mRNA-1
	Enterobius vermicularis	●●●●●●●●●●	●●●●●●●●				EVEC_0000280601-mRNA-1	SMUV_0000465101-mRNA-1	EVEC_0000589401	EVEC_0000101601		EVEC_0000495901-mRNA-1	EVEC_0000495901-mRNA-1	EVEC_0000874301-mRNA-1	EVEC_0000560701-mRNA-1
	Syphacia muris	●●●●●●●●●●	●●●●●●●●			SMUV_0000001501	SMUV_0000533201-mRNA-1	GPUH_0000192901	SMUV_0000465101-mRNA-1	SMUV_0000292101		SMUV_0000626901-mRNA-1		SMUV_0001042401-mRNA-1	SMUV_0000480601-mRNA-1
	Gongylonema pulchrum	●●●●●●	●●●	GPUH_0002210601-mRNA-1		GPUH_0000064101	GPUH_0001068901-mRNA-1	TCLT_0000071501-mRNA-1	GPUH_0001004301	GPUH_0000091901				GPUH_0002235901-mRNA-1	GPUH_0001034401-mRNA-1
	Thelazia callipaeda	●●●●●●●●●●	●●●●●●●●●	TCLT_0000741501-mRNA-1	TCLT_0000400401-mRNA-1	TCLT_0000050401-mRNA-1	TCLT_0000461101-mRNA-1	ANCCAN_02889	TCLT_0000071501-mRNA-1	TCLT_0000781501		TCLT_0000701001-mRNA-1	TCLT_0000701001-mRNA-1	TCLT_0000860901-mRNA-1	TCLT_0000486101-mRNA-1
9/V	Ancylostoma caninum	●●●●●●●●●	●●●●●●●●	ANCCAN_11862	ANCCAN_27509	ANCCAN_15714	ANCCAN_07385	Acey_s0148.g2641.t1	ANCCAN_02889	ANCCAN_12218	ANCCAN_23132	ANCCAN_15827	ANCCAN_15827	ANCCAN_26316	ANCCAN_13603
	Ancylostoma ceylanicum*	●●●●●●●●●●	●●●●●●●●●	Acey_s0093.g2657.t1	Acey_s0021.g244.t4	Acey_s0199.g1641.t2	Acey_s0541.g3199.t1	ANCDUO_01277	Acey_s0148.g2641.t4	Acey_s0013.g2022	Acey_s0040.g245.t2	Acey_s0235.g3206.t1	Acey_s0235.g3206.t1	Acey_s0454.g1733.t1	Acey_s0008.g115.t1
	Ancylostoma duodenale	●●●●●●●●●	●●●●●●	ANCDUO_22529	ANCDUO_01360	ANCDUO_04984	ANCDUO_05921	NECAME_00032	ANCDUO_01874	ANCDUO_05505	ANCDUO_22671	ANCDUO_05339	ANCDUO_05339	ANCDUO_15350	ANCDUO_20643
	Necator americanus	●●●●●●●●●	●●●●●●●●	NECAME_02843	NECAME_04662	NECAME_13507	NECAME_12247	MIJAPON000000582		NECAME_09456	NECAME_07618	NECAME_09783	NECAME_09783	NECAME_02280	NECAME_04499
	Micoletzkya japonica	●●●●●●●●●●	●●●●●●●●●	MIJAPON000000171	MIJAPON000005255	MIJAPON000004120		PARAPRI000008125	MIJAPON000000801	MIJAPON000001443		MIJAPON000000611	MIJAPON000000611	MIJAPON000006699	MIJAPON000003557
	Parapristionchus giblindavisi	●●●●●●●●●	●●●●●●●	PARAPRI000001920	PARAPRI000011591	PARAPRI000007645	PARAPRI000006288	PARCANUS000007418	PARAPRI000007454	PARAPRI000008270		PARAPRI000000272	PARAPRI000000272	PARAPRI000005336	PARAPRI000005584
	Pristionchus arcanus	●●●●●●●●●●	●●●●●●●●●	PARCANUS000000143	PARCANUS000022464	PARCANUS000009460		PRENTOPHAG000002030	PARCANUS000007928	PARCANUS000007759		PARCANUS000001015	PARCANUS000001015	PARCANUS000005134	PARCANUS000005348
	Pristionchus entomophagus	●●●●●●●●●	●●●●●●●●●	PRENTOPHAG000000318	PRENTOPHAG000009456	PRENTOPHAG000001714	PRENTOPHAG000008646	scaffold5-EXSNAP2012.39	PRENTOPHAG000012509	PRENTOPHAG000011776		PRENTOPHAG000000203	PRENTOPHAG000000203	PRENTOPHAG000001736
	Pristionchus exspectatus	●●●●●●●●●	●●●●●●●●●	PEXSPEC000000323	scaffold5-EXSNAP2012.38	PEXSPEC000001387	PEXSPEC000001604	PRIFISSI000001874	PEXSPEC000018860	PEXSPEC000020267		scaffold19-EXSNAP2012.8:scaffold19-EXSNAP2012.8	scaffold135-EXSNAP2012.13	PEXSPEC000008786	PEXSPEC000010568
	Pristionchus fissidentatus	●●●●●●●●●	●●●●●●●●●	PRIFISSI000001606	PRIFISSI000008027	PRIFISSI000002329	PRIFISSI000004665	F14D12.6b_loc1	PRIFISSI000007148	PRIFISSI000001738		PRIFISSI000000475	PRIFISSI000000475	PRIFISSI000007020	PRIFISSI000007202
	Pristionchus japonicus	●●●●●●●●●	●●●●●●●●●	C02D4.2e_loc1	C02H7.2_loc1	TRINITY_c3104_g1_i2_loc1		PRIMPAX000009577	Y22D7AR.13_loc1	T09A12.3a_loc1		TRINITY_c11496_g1_i1_loc1	TRINITY_c11496_g1_i1_loc1	TRINITY_c8299_g1_i1_loc1	TRINITY_c4599_g1_i1_loc1
	Pristionchus maxplancki	●●●●●●●●●	●●●●●●●●●	PRIMPAX000000236	PRIMPAX000016279	PRIMPAX000010965	PRIMPAX000001250	PRIMAYER000000403	PRIMPAX000007146	PRIMPAX000011676		PRIMPAX000001015	PRIMPAX000001044	PRIMPAX000004177	PRIMPAX000009430
	Pristionchus mayeri	●●●●●●●●●	●●●●●●●●●	PRIMAYER000000636	PRIMAYER000007041	PRIMAYER000000681	PRIMAYER000006627	PPA20627	PRIMAYER000019674	PRIMAYER000015730		PRIMAYER000001094	PRIMAYER000001094	PRIMAYER000011129
	Pristionchus pacificus	●●●●●●●●●	●●●●●●●●●	PPA20652	PPA20628	PPA38647	PPA11192	ACAC_0000830901-mRNA-1		PPA06524		PPA23287	PPA23287	PPA12919	PPA25115
	Angiostrongylus cantonensis	●●●●●●●●●	●●●●●●●	ACAC_0001298401-mRNA-1	ACAC_0000467601-mRNA-1	ACAC_0000129801-mRNA-1	ACAC_0000711701-mRNA-1	ACOC_0000302001	Angca_007889	ACAC_0001288601		ACAC_0000695401-mRNA-1	ACAC_0000695401-mRNA-1	ACAC_0000022601-mRNA-1	ACAC_0001059501-mRNA-1
	Angiostrongylus costaricensis	●●●●●●●●●●	●●●●●●●●	ACOC_0000257301-mRNA-1	ACOC_0000832201-mRNA-1	ACOC_0000229501-mRNA-1	ACOC_0000838101-mRNA-1	Cang_2012_03_13_00195.g6742.t1	ACOC_0000600501	ACOC_0000022401		ACOC_0000619301-mRNA-1	ACOC_0000619301-mRNA-1	ACOC_0000754101-mRNA-1	ACOC_0000944401-mRNA-1
	Caenorhabditis angaria	●●●●●●●●	●●●●●●●●	Cang_2012_03_13_00036.g2027	Cang_2012_03_13_00309.g8970	Cang_2012_03_13_00663.g13267.t1	Cang_2012_03_13_00001.g70.t1	CBN04196	Cang_2012_03_13_00532.g11926.t1	Cang_2012_03_13_00215.g7205	Cang_2012_03_13_00007.g588.t2	Cang_2012_03_13_00602.g12674.t1	Cang_2012_03_13_00409.g10464	Cang_2012_03_13_00042.g2276.t1	Cang_2012_03_13_00081.g3714.t1
	Caenorhabditis brenneri	●●●●●●●●●●	●●●●●●●●●●	CBN03124	CBN19687	CBN06484	CBN20749	CBG14708.1	CBN09468	CBN26274.1	CBN18594	CBN06107	CBN06107	CBN09453	CBN14957
	Caenorhabditis briggsae	●●●●●●●●●●	●●●●●●●●●●	CBG17363.1	CBG08123a	CBG00362b	CBG03844.1	WBGene00006411	CBG15112.1	CBG01572.1	CBG08290	CBG01557.1	CBG01556.1	CBG08612.1	CBG15206a.1
	Caenorhabditis elegans	●●●●●●●●●●	●●●●●●●●●●	WBGene00013974	C02H7.2	Y116A8B.5	WBGene00003639	Sp34_X0236900	WBGene00004779	WBGene00003839	Y37E11AR.3	B0218.1.1	B0218.2.1	Y97E10AL.2.1	F42G9.6a.1
	Caenorhabditis inopinata	●●●●●●●●●●	●●●●●●●●●●	Sp34_10037800	Sp34_X0017700	Sp34_40204500.t1	Sp34_10179000.t1	CJA15649	Sp34_30301500.t1	Sp34_40111200	Sp34_40079400.t1	Sp34_40110220.t1	Sp34_30085600	Sp34_50182100.t1	Sp34_30330400.t1
	Caenorhabditis japonica	●●●●●●●●●	●●●●●●●●●	CJA14394a	CJA06869	CJA08780	CJA15451	FL83_00484	CJA15891a	CJA10798.1	CJA18879	CJA06433	CJA18675	CJA13800	CJA02060
	Caenorhabditis latens	●●●●●●●●●●	●●●●●●●●●●	FL83_01134	FL83_03212	FL83_13841	FL83_17587	Cni-octr-1.2	FL83_00484	FL83_22855	FL83_21399	FL83_24325	FL83_15951	FL83_13970	FL83_23727
	Caenorhabditis nigoni	●●●●●●●●●●	●●●●●●●●●●	Cni-npr-9.3	Cni-npr-19	Cni-npr-32.2	Cni-nhr-49	FL81_02419	Cni-ser-4.1	Cni-ocr-1.2	Cnig_chr_IV.g15147.1	Cni-faah-1	Cni-faah-2	Cni-abhd-12	Cni-dagl-2.2
	Caenorhabditis remanei*	●●●●●●●●●●	●●●●●●●●●●	CRE07300	CRE17112	CRE12284	FL81_22293	Csp5_scaffold_00309.g9171.t1	FL81_02419	FL81_05736	CRE11126	CRE09990	FL81_05258	FL81_16415	FL81_09999
	Caenorhabditis sinica	●●●●●●●●●●	●●●●●●●●●	Csp5_scaffold_00297.g8924.t1	Csp5_scaffold_00693.g14470.t1	Csp5_scaffold_01893.g23742.t1	Csp5_scaffold_00070.g3265.t1	Csp11.Scaffold626.g6601.t2	Csp5_scaffold_01595.g21960.t1	Csp5_scaffold_00052.g2665	Csp5_scaffold_01527.g21493.t1	Csp5_scaffold_00273.g8464.t1	Csp5_scaffold_00273.g8463.t1	Csp5_scaffold_00032.g1797.t1	Csp5_scaffold_05180.g34537.t1
	Caenorhabditis tropicalis	●●●●●●●●●●	●●●●●●●●●●	Csp11.Scaffold31.g127.t2	Csp11.Scaffold629.g15637.t2	Csp11.Scaffold171.g653.t1	Csp11.Scaffold629.g14848.t1	DCO_011265	Csp11.Scaffold630.g17374.t1	Csp11.Scaffold629.g8500	Csp11.Scaffold629.g15720.t1	Csp11.Scaffold629.g8485.t1	Csp11.Scaffold629.g8486.t1	Csp11.Scaffold410.g1032.t1	Csp11.Scaffold630.g16673.t1
	Diploscapter coronatus	●●●●●●●●●●	●●●●●●●●●	DCO_018414	DCO_013501	DCO_010448	DCO_009625	WR25_15643.1	DCO_011683	DCO_004549	DCO_014443	DCO_007939	DCO_007940	DCO_012355	DCO_005811
	Diploscapter pachys	●●●●●●●●●●	●●●●●●●●●	WR25_00703	WR25_02809	WR25_03369.1	WR25_04236.1	mbelari.g27089	WR25_10239.1	WR25_14273	WR25_23678.1	WR25_26541A.1	WR25_26541A.1	WR25_04837.1	WR25_07816.1
	Mesorhabditis belari	●●●●●●●●●	●●●●●●●●	mbelari.g107	mbelari.g2962	mbelari.g18712		OTIPU.nOt.2.0.1.t07044	mbelari.g107	mbelari.g12628	mbelari.g12251		mbelari.g14332	mbelari.g26787	mbelari.g23017
	Oscheius tipulae	●●●●●●●●●●	●●●●●●●●●	OTIPU.nOt.2.0.1.g00389	OTIPU.nOt.2.0.1.g00994	OTIPU.nOt.2.0.1.t03432	OTIPU.nOt.2.0.1.t13158		OTIPU.nOt.2.0.1.t04644	OTIPU.nOt.2.0.1.t07596	OTIPU.nOt.2.0.1.g01163	OTIPU.nOt.2.0.1.t14257	OTIPU.nOt.2.0.1.g02870	OTIPU.nOt.2.0.1.t00887	OTIPU.nOt.2.0.1.t04031
	Cylicostephanus goldi	●●	●		CGOC_0000236701	CGOC_0000112201		Hba_18925	CGOC_0000960901-mRNA-1	CGOC_0000206601-mRNA-1		CGOC_0000135701	CGOC_0000135701-mRNA-1	CGOC_0000358501-mRNA-1	CGOC_0001131301-mRNA-1
	Heterorhabditis bacteriophora	●●●●●●●●●●	●●●●●●●●●	Hba_15105	Hba_15839	Hba_14520	Hba_11436	OESDEN_07040	Hba_20648	Hba_19228				Hba_18692	Hba_17859
	Oesophagostomum dentatum	●●●●●●●	●●●●●	OESDEN_10585			OESDEN_15734	SVUK_0001379401-mRNA-1	OESDEN_07040	OESDEN_03701	OESDEN_03504	OESDEN_10024	OESDEN_10024	OESDEN_10184	OESDEN_11205
	Strongylus vulgaris	●●●●	●●	SVUK_0001059501-mRNA-1	SVUK_0000300401-mRNA-1		SVUK_0000138501-mRNA-1	DICVIV_11617	SVUK_0001379401-mRNA-1	SVUK_0000098901-mRNA-1		SVUK_0001781801	SVUK_0001781801-mRNA-1		SVUK_0001434901-mRNA-1
	Dictyocaulus viviparus*	●●●●●●●●●●	●●●●●●●		nDv.1.0.1.g05877	nDv.1.0.1.t07185	nDv.1.0.1.t13549	HCON_00185650	nDv.1.0.1.t10529	nDv.1.0.1.t08271		DICVIV_04530	nDv.1.0.1.t01462	DICVIV_00124	DICVIV_02792
	Haemonchus contortus*	●●●●●●●●●	●●●●●●●			HCON_00116710	HCON_00017390.1	HPLM_0000961101-mRNA-1	HCON_00092730	HCON_00168390		HCON_00099720	HCON_00099730	HCON_00159730	HCON_00092880.1
	Haemonchus placei	●●●●●●●●●	●●●●●●●●		HPLM_0000517201	HPLM_0001386501-mRNA-1	HPLM_0001037001-mRNA-1	HPOL_0001448801-mRNA-1	HPLM_0001235001-mRNA-1	HPLM_0000365601-mRNA-1	HCON_00122000	HPLM_0001520801	HPLM_0001520801-mRNA-1	HPLM_0001208801-mRNA-1	HPLM_0001555401-mRNA-1
	Heligmosomoides polygyrus*	●●●●●●●●	●●●●●●●●	HPOL_0001109901-mRNA-1	HPOL_0000041701-mRNA-1	HPOL_0000491901-mRNA-1	HPOL_0000130601-mRNA-1	NBR_0001524501-mRNA-1	HPOL_0001448801-mRNA-1	HPOL_0001280501-mRNA-1	HPLM_0000444401-mRNA-1	HPOL_0001296701	HPOL_0001296701-mRNA-1	HPOL_0000990701-mRNA-1	HPOL_0000612301-mRNA-2
	Nippostrongylus brasiliensis	●●●●●●●●●	●●●●●●●●	NBR_0000943701-mRNA-1		NBR_0000996001-mRNA-1	NBR_0001253501-mRNA-1		NBR_0001524501-mRNA-1	NBR_0000569001-mRNA-1	NBR_0001270801-mRNA-1	NBR_0001219601	NBR_0001219601-mRNA-1	NBR_0001624801-mRNA-1	NBR_0001097501-mRNA-1
	Teladorsagia circumcincta	●●●●●●●●	●●●●●●●	TELCIR_02078		TELCIR_05615	TELCIR_10099	BXY_1651300.1	TELCIR_15981	TELCIR_03833	TELCIR_15026	TELCIR_17422	TELCIR_17422	TELCIR_00396	TELCIR_04879
10/IV	Bursaphelenchus xylophilus	●●●●●●●●●●	●●●●●●●●	BXY_0976600.1		BXY_0775000.1	BXY_1057600.1	Pan_g7354.t1	BXY_1612200.1	BXY_0051000.1	BXY_0403600.1	BXY_0212900.1	BXY_0212900.1	BXY_0361500.1	BXY_1642400.1
	Panagrellus redivivus	●●●●●●●●●●	●●●●●●●●	Pan_g20454.t1	Pan_g7353.t1	Pan_g15389.t1	Pan_g11438.t2	MSTRG.6774	Pan_g4596.t1	Pan_g20267.t1	Pan_g1927.t1	Pan_g3985.t1	Pan_g8589.t1	Pan_g13351.t2	Pan_g12616.t1
	Halicephalobus mephisto	●●●●●●●●●●	●●●●●●●●	MSTRG.2405	MSTRG.6773	MSTRG.14568		PTRK_0001638700.2	MSTRG.4051	MSTRG.9243	MSTRG.11826	MSTRG.13676	MSTRG.13676	MSTRG.2904	MSTRG.8263
	Parastrongyloides trichosuri	●●●●●●●●●●	●●●●●●●●	PTRK_0001352100.1	PTRK_0001293100.1	PTRK_0001786200.1		RSKR_0000182300.1	PTRK_0001580700.1	PTRK_0000195000.1	PTRK_0000528100	PTRK_0000130600.1	PTRK_0000130600.1	PTRK_0000384100.1	PTRK_0000279300.1
	Rhabditophanes sp. KR3021	●●●●●●●●●●	●●●●●●●	RSKR_0000869600.1	RSKR_0000584600.1	RSKR_0000864400.1	RSKR_0000722500.1	L596_g12325.t1	RSKR_0000376900	RSKR_0000693600		RSKR_0000744000.1	RSKR_0000744000.1	RSKR_0001130900.2	RSKR_0000363500.1
	Steinernema carpocapsae	●●●●●●●●●●	●●●●●●●●●	L596_g18067.t1	L596_g12326.t2	L596_g18113.t1		L889_g29882.t1	L596_g9965.t1	L596_g19970.t1	L596_g14847.t1	L596_g12169.t1	L596_g9457.t1	L596_g17715.t1	L596_g4677.t1
	Steinernema feltiae	●●●●●●●●●●	●●●●●●●●●	L889_g29871.t2	L889_g29883.t1	L889_g24612.t1	L889_g17247.t2	L893_g3189.t1	L889_g22560.t1	L889_g761.t1	L889_g18082.t1	L889_g27353.t1	L889_g27353.t1		L889_g22631.t1
	Steinernema glaseri	●●●●●●●●●●	●●●●●●●●	L893_g3021.t1	L893_g3188.t2	L893_g16743.t1	L893_g13285.t1	L898_g31847.t1	L893_g12701.t1	L893_g2846.t1	L893_g19309.t2	L893_g7811.t1	L893_g7811.t1	L893_g18915.t1	L893_g32776.t1
	Steinernema monticolum	●●●●●●●●●●	●●●●●●●●	L898_g15165.t1	L898_g29967.t1	L898_g23807.t1	L898_g26357.t1	L892_g25127.t1	L898_g6979.t1	L898_g7045.t1	L898_g7042.t1	L898_g7650.t1	L898_g7650.t1	L898_g9268.t2	L898_g750.t1
	Steinernema scapterisci	●●●●●●●●●●	●●●●●●●●●	L892_g3746.t1	L892_g3736.t1	L892_g14884.t1	L892_g1525.t1	SPAL_0001182500.1	L892_g25127.t1	L892_g403.t1	L892_g27350.t1	L892_g30635.t1	L892_g30635.t1	L892_g15206.t1	L892_g18463.t1
	Strongyloides papillosus	●●●●●●●●●●	●●●●●●●●	SPAL_0001610500.1	SPAL_0000671400.1	SPAL_0000385100.1	SPAL_0000841700	SRAE_X000041900	SPAL_0000296500.1	SPAL_0000853100.1		SPAL_0000660600.1	SPAL_0000660600.1	SPAL_0001153200.1	SPAL_0000330900.1
	Strongyloides ratti	●●●●●●●●●●	●●●●●●●●	SRAE_X000092300	SRAE_X000198500	SRAE_X000143600	SRAE_2000162300	SSTP_0000858400.1	SRAE_2000311400	SRAE_2000528500		SRAE_X000221200	SRAE_X000221200	SRAE_2000484800	SRAE_1000215400
	Strongyloides stercoralis	●●●●●●●●●●	●●●●●●●●	SSTP_0000659200.1	SSTP_0000442300.1	SSTP_0000865800.1	SSTP_0000145700.1	SVE_0108300.1	SSTP_0000694200.1	SSTP_0000165400.2		SSTP_0000303500.3	SSTP_0000303500.3	SSTP_0000221600.1	SSTP_0000344300.1
	Strongyloides venezuelensis	●●●●●●●●●●	●●●●●●●	SVE_0058200.1	SVE_0112700.1	SVE_1905400.1	SVE_1799100.1	ACRNAN_Path_1511.g5885	SVE_1603900.1	SVE_0901700		SVE_0845700.1	SVE_0845700.1	SVE_1638500.1	SVE_0608900.1
11/IV	Acrobeloides nanus	●●●●●●●●●	●●●●●●●●	ACRNAN_Path_1041.g3995	ACRNAN_Path_1511.g5884	ACRNAN_Path_45.g164	ACRNAN_Path_1050.g4027		ACRNAN_scaffold505.g32990		ACRNAN_Path_1268.g4953	ACRNAN_scaffold2224.g17775	ACRNAN_scaffold2224.g17775	ACRNAN_Path_547.g2072	ACRNAN_Path_1366.g5366
12/IV	Ditylenchus destructor	●●●●●●●●●	●●●●●●●●	Dd_01371 pep			Dd_09199	Dd_10420	Dd_00936	Dd_05402	Dd_02869	Dd_01436	Dd_01436	Dd_00026	Dd_00876
	Ditylenchus dipsaci	●●●●●●●●●	●●●●●	jg10812				jg20053	jg6232		jg19472	jg3964	jg1013	jg15875	jg16212
	Globodera pallida	●●●●●●●●	●●●●	GPLIN_000469400		GPLIN_000602100	GPLIN_001175700	GPLIN_000103700	GPLIN_000001100	GPLIN_000264500	GPLIN_000732100	GPLIN_001384500		GROS_g04837.t1
	Globodera rostochiensis	●●●●●●●●●●	●●●●●●	GROS_g12211.t1		GROS_g03819.t1	GROS_g03728.t1	GROS_g01248.t1	GROS_g07000.t1	GROS_g07877.t1	GROS_g05042.t1				GROS_g00317.t1
	Heterodera glycines	●●●●●●●●●	●●●●●	Hetgly.G000000177		Hetgly.G000002208	Hetgly.G000005413	Hetgly.G000002959		Hetgly.G000007488	Hetgly.G000005237	Hetgly.G000015243			Hetgly.G000012405
	Meloidogyne arenaria*	●●●●●●●●●	●●●●●●	M.Arenaria_Scaff447g009965		M.Arenaria_Scaff802g015335		M.Arenaria_Scaff2041g029503	M.Arenaria_Scaff1532g024260	M.Arenaria_Scaff261g006589	M.Arenaria_Scaff501g010792	M.Arenaria_Scaff4613g049228	M.Arenaria_Scaff10967g075545	M.Arenaria_Scaff4386g047816	M.Arenaria_Scaff11306g076542
	Meloidogyne enterolobii	●●●●●●●●	●●●●●	scaffold10352_cov193.g13728		scaffold10590_cov165.g13951			scaffold15713_cov319.g18057	scaffold21212_cov151.g21018	scaffold10720_cov169.g14074	scaffold15709_cov172.g18053	scaffold15709_cov172.g18053	scaffold14801_cov220.g17420	scaffold15046_cov157.g17612
	Meloidogyne floridensis*	●●●●●●●	●●●●	augustus_masked-nMf.1.1.scaf07644-processed		augustus_masked-nMf.1.1.scaf14054-processed-	maker-nMf.1.1.scaf14087-augustus-gene-0.3	maker-nMf.1.1.scaf02296-augustus-gene-0.5-mRNA-1	snap_masked-nMf.1.1.scaf04008-processed-gene-0.2-mRNA-1	maker-nMf.1.1.scaf01265-snap-gene-0.19-mRNA-1	maker-nMf.1.1.scaf08948-augustus-gene-mRNA-0.1	augustus_masked-nMf.1.1.scaf01006-processed-gene-0.0	genemark-nMf.1.1.scaf01327-processed-gene-0.3	maker-nMf.1.1.scaf07732-augustus-gene-0.4-mRNA-1	maker-nMf.1.1.scaf06739-snap-gene-0.4-mRNA-
	Meloidogyne graminicola	●●●●●●●●	●●●●	NXFT01000062.1.1433_g		NXFT01003596.1.822_g		NXFT01003092.1.8061_g		NXFT01001471.1.3841_g	NXFT01000600.1.1399_g	NXFT01001776.1.4560_g	NXFT01001776.1.4560_g		NXFT01003701.1.10318_g
	Meloidogyne hapla	●●●●●●●●●	●●●●●●	MhA1_Contig873.frz3.gene3		MhA1_Contig418.frz3.gene10		MhA1_Contig1238.frz3.gene18	MhA1_Contig915.frz3.gene18	MhA1_Contig1556.frz3.fgene4	MhA1_Contig1390.frz3.gene2			MhA1_Contig773.frz3.gene3	MhA1_Contig1537.frz3.fgene1
	Meloidogyne incognita*	●●●●●●●●●	●●●●●●	Minc3s00480g13041		Minc3s00012g00803		Minc3s05409g38190	Minc3s01007g19793	Minc3s08093g41895	Minc3s09426g43189	Minc3s00739g16717	Minc3s00365g11080	Minc3s09583g43353	Minc3s00776g17191
	Meloidogyne javanica*	●●●●●●●●●	●●●●●●	M.Javanica_Scaff3224g027918		M.Javanica_Scaff3603g030090		M.Javanica_Scaff8088g050647	M.Javanica_Scaff4368g034239	M.Javanica_Scaff3029g026723	M.Javanica_Scaff5322g038913	M.Javanica_Scaff10528g059071	M.Javanica_Scaff10528g059071	M.Javanica_Scaff1226g013936	M.Javanica_Scaff2974g026387
